# Multiplexing cortical brain organoids for the longitudinal dissection of developmental traits at single cell resolution

**DOI:** 10.1101/2023.08.21.553507

**Authors:** Nicolò Caporale, Davide Castaldi, Marco Tullio Rigoli, Cristina Cheroni, Sebastiano Trattaro, Alessia Valenti, Matteo Bonfanti, Sarah Stucchi, Alejandro Lopez Tobon, Dario Ricca, Manuel Lessi, Martina Pezzali, Alessandro Vitriolo, Katharina T. Schmid, Matthias Heinig, Fabian J. Theis, Carlo Emanuele Villa, Giuseppe Testa

**Affiliations:** Department of Oncology and Hemato-Oncology, University of Milan, Via Santa Sofia 9, 20122, Milan, Italy; Human Technopole, Viale Rita Levi-Montalcini 1, 20157, Milan, Italy; Institute of Computational Biology, Helmholtz Zentrum München – German Research Center for Environmental Health, Neuherberg, Germany; Department of Mathematics, Technical University Munich, Munich, Germany

**Author notes:** These authors contributed equally, are listed in alphabetical order, and have the right to list their name first in their CV. These authors jointly supervised this work (Nicolò Caporale, Carlo Emanuele Villa, Giuseppe Testa). PhD students within the European School of Molecular Medicine (SEMM).

## Abstract

The combination of brain organoid and single cell omic technologies holds transformative potential to dissect human neurobiology at high resolution and with mechanistic precision. Delivering this promise in the context of human neurodiversity, physiological and pathological alike, requires however a major leap in scalability, given the need for experimental designs that include multiple individuals and, prospectively, population cohorts. To lay the foundation for this, we implemented and benchmarked complementary strategies to multiplex brain organoids. Following an extended longitudinal design with a uniquely informative set of timepoints, we pooled cells from different induced pluripotent stem cell lines either during organoids generation (upstream multiplexing in mosaic models) or before single cell-RNAseq library preparation (downstream multiplexing). We developed a new method, SCanSNP, and an aggregated call to deconvolve organoids cell identities, overcoming current criticalities in doublets prediction and low quality cells identification and improving accuracy over state of the art algorithms. Integrating single cell transcriptomes and analysing cell types across neurodevelopmental stages and multiplexing modalities, we validated the feasibility of both multiplexing methods in charting neurodevelopmental trajectories at high resolution, linking their specificity to genetic variation between individual lines. Together, this multiplexing suite of experimental and computational methods provides an enabling resource for disease modelling at scale and paves the way towards an *in vitro* epidemiology paradigm.
