## Supplementary material for "Multiplexing cortical brain organoids for the longitudinal dissection of developmental traits at single cell resolution": TableS1

### Sheet: Replicate 1
sample	timepoint	G0/G1	S	G2/M	Nr of events (singlets)
CTL01	-2	26.1	45.7	28.3	30189
CTL02A	-2	22.3	49.6	27.3	22123
CTL04E	-2	25.6	42.8	32.3	30440
CTL08A	-2	28.5	48.4	22.8	6296
CTL01	0	24.4	56.2	16.3	12511
CTL02A	0	14.9	60.4	27.6	4444
CTL04E	0	21.2	56.3	23.6	30793
CTL08A	0	20.5	61.3	17.7	31196
CTL01	5	43.3	38.6	17.2	31349
CTL02A	5	38.1	44.4	15.6	31047
CTL04E	5	34.4	48.1	16.5	30927
CTL08A	5	37.3	44.6	16.3	30983
CTL01	12	62.2	26.9	13.6	30427
CTL02A	12	56.2	32.6	13.2	30265
CTL04E	12	61.2	30.8	11.8	30277
CTL08A	12	65.4	26.9	11.5	30199
CTL01A	25	59.8	29.9	8.24	29850
CTL02A	25	52.6	33.1	12.1	29862
CTL04E	25	55	30.1	12.6	11663
CTL08A	25	66.5	20.8	10	29535

### Sheet: Replicate 2
sample	timepoint	G0/G1	S	G2/M	Nr of events (singlets)
CTL01	-2	26.93	46.62	26.44	15000
CTL02A	-2	31.51	54.02	14.48	15000
CTL04E	-2	41.81	43.38	14.81	15000
CTL08A	-2	33.62	59.15	7.32	15000
CTL01	0	50.58	49.42	0	15000
CTL02A	0	50.28	49.72	0	15000
CTL04E	0	35.67	63.13	1.2	15000
CTL08A	0	37.51	62.49	0	15000
MOSAIC	0	38.5	59.68	1.81	15000
CTL01	5	63.05	29.05	7.9	15000
CTL02A	5	67.05	19.28	13.68	15000
CTL04E	5	62.46	37.54	0	15000
CTL08A	5	54.09	31.51	14.4	15000
MOSAIC	5	60.83	22.67	16.5	15000
CTL01	12	78.1	17.94	3.96	15000
CTL02A	12	77.99	16.72	5.29	15000
CTL04E	12	72.75	24.16	3.09	15000
CTL08A	12	75.47	16.47	8.06	15000
MOSAIC	12	75.82	21.18	2.99	15000
CTL01	25	87.37	9.81	2.83	15000
CTL02A	25	74.93	20.71	4.36	15000
CTL04E	25	73.24	24.64	2.11	15000
CTL08A	25	74.64	21.82	3.54	15000
MOSAIC	25	70.89	28.73	0.38	15000
CTL01	50	96.86	1.89	1.26	15000
CTL02A	50	94.65	2.88	2.47	15000
CTL04E	50	97.37	1.48	1.15	15000
CTL08A	50	97.96	0.86	1.18	15000
MOSAIC	50	98.72	0.53	0.75	15000
