## Supplementary material for "Multiplexing cortical brain organoids for the longitudinal dissection of developmental traits at single cell resolution": TableS6

### Sheet: Sheet1
hPSCreg cell line ID	In house name	specie	origin	sex	Used for demultiplexing benchmark	Discarded after demultiplexing benchmark
WTSli018-B-1	CTL08A	human	Fibroblast, healthy donor	Male	Yes	No
UMILi026-A	CTL01	human	Fibroblast, healthy donor	Female	Yes	No
UOSi001-A	CTL02A	human	Fibroblast, healthy donor	Male	Yes	No
UMILi024-A	CTL04E	human	Fibroblast, healthy donor	Female	Yes	No
UMILi025-A	CTL09A	human	Fibroblast, healthy donor	Male	Yes	Yes
UMILi013-A	WVS01H	human	Fibroblast, Weaver syndrome	Female	Yes	Yes
UMILi012-A	WVS02A	human	Fibroblast, Weaver syndrome	Male	Yes	Yes
UMILi015-A	WVS03B	human	Fibroblast, Weaver syndrome	Female	Yes	Yes
UMILi014-A	WVS04A	human	Fibroblast, Weaver syndrome	Male	Yes	Yes
